# Chronic adolescent exposure to cannabis in mice leads to sex-biased changes in gene expression networks across brain regions

**DOI:** 10.1101/2021.11.30.470393

**Authors:** Yanning Zuo, Attilio Iemolo, Patricia Montilla-Perez, Hai-Ri Li, Xia Yang, Francesca Telese

## Abstract

During adolescence, frequent and heavy cannabis use can lead to serious adverse health effects and cannabis use disorders (CUD). Rodent models of adolescent exposure to the main psychoactive component of cannabis, delta-9-tetrahydrocannabinol (THC), mimic the behavioral alterations observed in adolescent users. However, the underlying molecular mechanisms remain largely unknown. Here, we treated female and male mice with high doses of THC during early adolescence and assessed their memory and social behaviors in late adolescence. We then profiled the transcriptome of five brain regions involved in cognitive and addiction-related processes. We applied gene coexpression network analysis and identified gene coexpression modules, termed cognitive modules, that simultaneously correlated with THC treatment and memory traits reduced by THC. The cognitive modules were related to endocannabinoid signaling in the female dorsal medial striatum, inflammation in the female ventral tegmental area, and synaptic transmission in the male nucleus accumbens. Moreover, cross-brain region module-module interaction networks uncovered intra- and inter-region molecular circuitries influenced by THC. Lastly, we identified key driver genes of gene networks associated with THC in mice and genetic susceptibility to CUD in humans. This analysis revealed a common regulatory mechanism linked to CUD vulnerability in the nucleus accumbens of females and males, which shared four key drivers (*Hapln4, Kcnc1, Elav12, Zcchc12*). These genes regulate transcriptional subnetworks implicated in addiction processes, synaptic transmission, brain development, and lipid metabolism. Our study provides novel insights into disease mechanisms regulated by adolescent exposure to THC in a sex- and brain region-specific manner.
