## Supplementary material for "Chronic adolescent exposure to cannabis in mice leads to sex-biased changes in gene expression networks across brain regions": Table S4

### Sheet: f.AMY
	Treatment	Treatment.p	Social.Pref	Social.Pref.p	D1	D1.p	D2	D2.p	New Object	New.Object.p
AMY.cyan	-0.551157	0.0632548	0.448201	0.143934	0.338896	0.281217	0.17148	0.594113	0.446523	0.145624
AMY.darkgrey	-0.839937	0.000628334	0.337162	0.283844	0.47074	0.122448	0.377239	0.226716	0.531244	0.075509
AMY.salmon	-0.586064	0.0452231	0.342838	0.275297	0.512919	0.0881386	0.438687	0.153687	0.573861	0.051049
AMY.darkorange	-0.0915541	0.77719	0.185986	0.562763	-0.218703	0.494666	-0.293237	0.354954	-0.112643	0.727429
AMY.turquoise	-0.569536	0.0532346	0.229538	0.47297	0.0297584	0.926853	-0.0456015	0.888088	0.0965973	0.765213
AMY.white	-0.634229	0.0267615	0.280795	0.376661	0.0483588	0.881362	-0.000586441	0.998557	0.0650621	0.840787
AMY.darkred	0.800666	0.00175448	-0.230529	0.471007	-0.393022	0.206281	-0.343401	0.274458	-0.3982	0.199831
AMY.royalblue	0.602979	0.0379467	-0.00997521	0.975455	-0.365529	0.242633	-0.379898	0.223192	-0.293314	0.354822
AMY.black	0.760934	0.00405025	-0.169627	0.598164	-0.476134	0.117639	-0.415186	0.179548	-0.470162	0.122972
AMY.lightgreen	0.828669	0.000865382	-0.120849	0.708313	-0.296281	0.349745	-0.298596	0.345813	-0.273167	0.390303
AMY.greenyellow	0.710809	0.00956192	-0.499901	0.097932	-0.418585	0.175651	-0.293922	0.353777	-0.490236	0.105657
AMY.yellow	0.594321	0.0415577	-0.287514	0.364855	-0.0440443	0.89189	0.0722336	0.823468	-0.145251	0.652413
AMY.tan	-0.492061	0.104168	0.034624	0.914929	0.635463	0.026376	0.674908	0.0160434	0.562052	0.0571699
AMY.grey60	-0.47169	0.121593	-0.000434812	0.99893	-0.0264351	0.935005	0.00526453	0.987045	-0.0709379	0.826592
AMY.darkturquoise	-0.0579003	0.858146	-0.201814	0.529348	0.0681626	0.833291	0.168694	0.600209	-0.0465567	0.885757
AMY.skyblue	0.224982	0.482038	-0.412859	0.182248	-0.162289	0.614313	-0.0315324	0.922503	-0.273889	0.389
AMY.green	0.269906	0.396211	0.177834	0.580299	-0.185971	0.562794	-0.258117	0.41794	-0.142143	0.659449
AMY.blue	-0.0149409	0.963242	0.29729	0.348028	-0.0765656	0.813042	-0.179353	0.577015	-0.0169122	0.958396
AMY.pink	0.275838	0.385498	0.00700002	0.982775	-0.0894973	0.782088	-0.0895937	0.781858	-0.122195	0.705192

### Sheet: m.AMY
	Treatment	Treatment.p	Social.Pref	Social.Pref.p	D1	D1.p	D2	D2.p	New Object	New.Object.p
AMY.turquoise	0.27785	0.381899	0.441091	0.151184	-0.180049	0.575512	0.507363	0.0922332	-0.314279	0.319797
AMY.darkgrey	0.0705058	0.827635	0.303694	0.337235	-0.207854	0.516828	0.161423	0.61623	-0.221062	0.489904
AMY.orange	0.103823	0.748134	0.383757	0.218136	0.155384	0.629655	0.446854	0.145291	0.0261848	0.93562
AMY.green	-0.339453	0.280377	-0.151357	0.638666	-0.0695023	0.830056	-0.526638	0.0785588	0.099314	0.75878
AMY.lightgreen	-0.211521	0.509288	-0.147251	0.647899	0.0318282	0.921778	-0.352726	0.260769	0.182032	0.571242
AMY.saddlebrown	-0.276282	0.384701	-0.457919	0.134394	0.061337	0.849808	-0.63075	0.0278707	0.289489	0.361422
AMY.greenyellow	-0.243656	0.445377	-0.115853	0.719935	0.262122	0.410493	-0.162604	0.613618	0.343541	0.27425
AMY.darkgreen	-0.167127	0.603649	0.468771	0.124236	-0.111784	0.72944	0.160495	0.618285	-0.152084	0.637036
AMY.skyblue	-0.370943	0.235193	0.219628	0.492796	-0.220238	0.491565	-0.216584	0.498961	-0.115816	0.72002
AMY.violet	-0.194509	0.544665	-0.375503	0.229035	-0.0915829	0.777122	-0.467633	0.125277	0.033216	0.918378
AMY.blue	-0.212365	0.507561	-0.625099	0.0297428	0.0679035	0.833917	-0.667932	0.0176054	0.278324	0.381053
AMY.darkorange	-0.102168	0.752038	-0.557846	0.0594681	0.108438	0.737282	-0.490246	0.105649	0.245644	0.441556
AMY.lightyellow	0.171392	0.594303	-0.40695	0.189215	0.112874	0.726889	-0.290453	0.359751	0.258942	0.416401
AMY.cyan	-0.0588185	0.855917	-0.457206	0.135079	0.0669931	0.836117	-0.516194	0.0857836	0.289389	0.361596
AMY.lightcyan	-0.0833946	0.796662	-0.645778	0.0233075	0.133787	0.678489	-0.571335	0.0523179	0.33377	0.289021
AMY.yellow	0.0500491	0.877243	0.599089	0.0395402	-0.198755	0.535739	0.498031	0.0993961	-0.417626	0.176745
AMY.darkmagenta	-0.103266	0.749447	0.30769	0.330593	-0.54937	0.0642935	-0.0905352	0.779616	-0.508949	0.0910515
AMY.darkred	0.0593866	0.854538	0.088996	0.783283	-0.0433677	0.893542	0.191059	0.551962	-0.175	0.586443
AMY.grey60	0.362366	0.247041	0.356081	0.255941	-0.102973	0.750139	0.561341	0.0575537	-0.29438	0.352992
AMY.paleturquoise	0.25743	0.419223	0.256114	0.42169	0.111935	0.729086	0.503794	0.0949305	-0.0768564	0.812343
AMY.brown	0.10689	0.740916	-0.290013	0.360513	0.137496	0.670017	-0.092955	0.773859	0.127234	0.693546
AMY.magenta	0.180711	0.574086	-0.204382	0.524009	0.0155831	0.961663	-0.0918977	0.776373	0.0670725	0.835925
AMY.pink	0.133407	0.679361	0.152278	0.6366	-0.277216	0.383032	0.00643985	0.984153	-0.23564	0.460948
AMY.sienna3	-0.111398	0.730343	-0.0816707	0.80079	-0.581341	0.0474187	-0.534341	0.0735042	-0.303326	0.337851

### Sheet: f.NAc
	Treatment	Treatment.p	Social.Pref	Social.Pref.p	D1	D1.p	D2	D2.p	New Object	New.Object.p
NAc.darkgrey	-0.1946	0.544473	-0.247704	0.437611	-0.195452	0.542677	-0.245667	0.441511	-0.197379	0.538625
NAc.green	-0.12936	0.68865	-0.60019	0.0390846	0.0310608	0.92366	-0.0245745	0.939572	0.0142754	0.964879
NAc.darkolivegreen	-0.305789	0.333745	0.132996	0.680302	0.196969	0.539486	0.127528	0.692869	0.234031	0.464104
NAc.darkred	-0.0676013	0.834647	0.129692	0.687887	-0.155612	0.629147	-0.232314	0.467482	-0.116962	0.717349
NAc.paleturquoise	0.0174651	0.957037	-0.373731	0.231416	-0.0689296	0.831439	-0.146838	0.648831	-0.0540299	0.867552
NAc.darkmagenta	0.446975	0.145168	-0.139601	0.665223	-0.512363	0.0885426	-0.584609	0.0458916	-0.447285	0.144856
NAc.darkorange	0.297122	0.348314	-0.375246	0.22938	-0.333243	0.289831	-0.392115	0.207423	-0.282174	0.374223
NAc.sienna3	0.683573	0.0142481	0.0875347	0.786768	-0.484708	0.110252	-0.491393	0.104711	-0.430834	0.162047
NAc.blue	0.168737	0.600114	0.200226	0.532664	0.0467219	0.885354	0.0154831	0.961909	0.10115	0.754441
NAc.darkgreen	0.304161	0.336456	0.0841157	0.794937	-0.202256	0.528429	-0.26683	0.401824	-0.140393	0.663422
NAc.lightcyan	0.188789	0.556783	0.189582	0.555097	0.0167931	0.958689	0.131199	0.684423	-0.0286184	0.929649
NAc.midnightblue	0.127893	0.692028	0.325749	0.301476	0.194945	0.543746	0.258387	0.417437	0.1945	0.544684
NAc.saddlebrown	0.0644614	0.84224	-0.000203202	0.9995	-0.113605	0.725182	-0.0994293	0.758508	-0.144693	0.653675
NAc.violet	0.108091	0.738096	0.077757	0.810179	-0.0917679	0.776682	-0.018106	0.955462	-0.142892	0.657752
NAc.skyblue	-0.219454	0.493147	0.0366585	0.909947	0.2314	0.469286	0.305169	0.334775	0.198258	0.536782
NAc.turquoise	-0.282813	0.373096	0.0399068	0.902	0.280686	0.376854	0.280658	0.376906	0.252825	0.427881
NAc.royalblue	0.339953	0.279623	-0.524844	0.0797691	-0.401929	0.195263	-0.373839	0.231272	-0.399733	0.197944
NAc.black	0.206098	0.520455	-0.175523	0.585308	-0.487192	0.108171	-0.499356	0.098357	-0.495561	0.101352
NAc.brown	0.0870838	0.787844	-0.248885	0.435359	-0.326755	0.299897	-0.288442	0.363239	-0.358873	0.251964
NAc.lightgreen	-0.00359279	0.991159	-0.156423	0.627337	-0.363301	0.245733	-0.359202	0.251498	-0.378752	0.224707

### Sheet: m.NAc
	Treatment	Treatment.p	Social.Pref	Social.Pref.p	D1	D1.p	D2	D2.p	New Object	New.Object.p
NAc.black	0.47922	0.114944	0.0101937	0.974917	0.401581	0.195686	0.341169	0.277795	0.294342	0.353058
NAc.pink	0.254324	0.425053	0.144936	0.653124	-0.0687367	0.831904	0.0744273	0.818185	-0.128199	0.691323
NAc.darkolivegreen	0.447273	0.144868	0.117541	0.716002	0.246466	0.439979	0.285801	0.367846	0.186312	0.562066
NAc.sienna3	0.421449	0.172407	0.123016	0.70329	0.167092	0.603724	0.11828	0.714283	0.2263	0.479407
NAc.lightgreen	0.273258	0.390139	0.2347	0.46279	0.239155	0.45409	0.192226	0.549489	0.323502	0.305018
NAc.blue	0.661762	0.0190773	-0.0700727	0.82868	0.538665	0.0707669	0.451821	0.140331	0.511412	0.0892373
NAc.lightyellow	0.52855	0.0772827	0.00999664	0.975402	0.531263	0.0754965	0.334643	0.287684	0.596849	0.0404793
NAc.brown	-0.041416	0.89831	0.234265	0.463644	0.518455	0.0841825	0.197504	0.538364	0.384276	0.217461
NAc.darkgreen	0.339487	0.280324	0.0892947	0.782571	0.724873	0.0076502	0.522797	0.081166	0.562147	0.0571185
NAc.darkorange	0.698945	0.0114339	-0.289569	0.361282	0.417213	0.177217	0.407166	0.188957	0.345719	0.271018
NAc.darkred	0.772745	0.00321243	-0.418948	0.175237	0.268151	0.399409	0.304056	0.33663	0.272753	0.39105
NAc.yellowgreen	0.58945	0.0436935	-0.292552	0.356131	0.283675	0.371576	0.29119	0.358479	0.324057	0.304142
NAc.greenyellow	0.36275	0.246504	-0.0445888	0.89056	0.490941	0.10508	0.309762	0.327178	0.546807	0.0658045
NAc.darkgrey	0.645582	0.0233632	-0.192123	0.549706	0.600883	0.0387995	0.437859	0.154555	0.589789	0.0435422
NAc.saddlebrown	0.47653	0.11729	-0.33842	0.281937	0.29027	0.360068	0.163126	0.612464	0.381264	0.221394
NAc.lightcyan	-0.419437	0.174682	0.321945	0.307486	0.0289015	0.928954	0.193781	0.546202	-0.310292	0.326307
NAc.orange	-0.625164	0.0297207	0.0358449	0.911939	-0.671312	0.0168351	-0.433296	0.159395	-0.642415	0.0242779
NAc.royalblue	-0.432416	0.16034	0.0564128	0.861759	-0.657372	0.020178	-0.409628	0.186037	-0.653127	0.0212857
NAc.darkturquoise	-0.460204	0.132212	-0.0843817	0.794301	-0.050212	0.876846	-0.212737	0.5068	-0.143222	0.657004
NAc.yellow	-0.0201172	0.950519	0.0314885	0.922611	-0.34116	0.277809	-0.0583729	0.856999	-0.437237	0.155209
NAc.cyan	-0.00163063	0.995987	-0.0390364	0.904129	0.114855	0.722263	0.0111154	0.97265	0.231437	0.469213
NAc.midnightblue	-0.320542	0.309719	0.017757	0.956319	-0.106386	0.742102	-0.102062	0.752287	-0.0427368	0.895083
NAc.darkmagenta	-0.00410142	0.989907	0.197014	0.539393	0.22408	0.483844	-0.0924822	0.774983	0.406769	0.18943
NAc.skyblue	-0.146153	0.650375	0.275346	0.38638	0.163162	0.612383	0.120576	0.708948	0.23562	0.460988
NAc.green	-0.36403	0.244715	0.204069	0.52466	-0.594795	0.0413541	-0.344139	0.27336	-0.541403	0.0690706
NAc.grey60	-0.30888	0.328629	0.257286	0.419494	-0.411195	0.184193	-0.359862	0.250566	-0.232096	0.467912
NAc.paleturquoise	-0.523071	0.0809777	0.197493	0.538386	-0.420881	0.173048	-0.27689	0.383615	-0.331145	0.293065
NAc.steelblue	-0.513138	0.0879796	0.168263	0.601153	-0.304204	0.336384	-0.373716	0.231438	-0.180685	0.574141

### Sheet: f.PFC
	Treatment	Treatment.p	Social.Pref	Social.Pref.p	D1	D1.p	D2	D2.p	New Object	New.Object.p
PFC.blue	0.235606	0.461014	0.0566132	0.861272	-0.23048	0.471104	-0.363358	0.245654	-0.0702866	0.828163
PFC.lightyellow	0.334345	0.288139	-0.0175581	0.956808	-0.230185	0.471687	-0.372538	0.233029	-0.082968	0.797683
PFC.tan	-0.670075	0.0171142	0.268802	0.39822	0.171731	0.593564	0.221731	0.488558	0.150352	0.640922
PFC.cyan	-0.453064	0.139108	0.0810836	0.802197	0.0148002	0.963588	0.0509528	0.875041	-0.0269997	0.93362
PFC.green	-0.401113	0.196256	0.0165335	0.959327	-0.176161	0.583923	-0.207079	0.518426	-0.153511	0.633841
PFC.grey60	-0.225485	0.481033	-0.230721	0.470628	-0.125292	0.698027	-0.279173	0.379542	0.0307132	0.924512
PFC.orange	-0.140163	0.663943	-0.429251	0.163765	-0.05658	0.861353	-0.231414	0.469257	0.130474	0.68609
PFC.darkorange	0.289975	0.360579	0.0730262	0.821559	-0.225924	0.480156	-0.274188	0.388463	-0.133011	0.680269
PFC.turquoise	-0.0538731	0.867933	-0.156141	0.627968	0.0809508	0.802515	0.0504713	0.876214	0.137713	0.669522
PFC.greenyellow	0.348012	0.267638	0.206954	0.518686	-0.228959	0.474117	-0.284195	0.370663	-0.19565	0.54226
PFC.black	0.453648	0.138534	-0.12342	0.702356	-0.245736	0.441379	-0.371193	0.234854	-0.155493	0.629412
PFC.brown	0.107208	0.740169	0.031298	0.923078	-0.114985	0.721958	-0.128828	0.689875	-0.133694	0.678704
PFC.saddlebrown	0.118985	0.712642	-0.233091	0.465953	0.113213	0.726097	-0.00785764	0.980664	0.184968	0.564942
PFC.lightcyan	-0.285507	0.368361	0.062286	0.847508	0.293669	0.354212	0.449494	0.142641	0.111134	0.73096
PFC.darkolivegreen	-0.0497427	0.877989	-0.0914088	0.777536	0.0586261	0.856384	0.119243	0.712042	-0.0360796	0.911364
PFC.salmon	-0.170747	0.595714	0.0517101	0.873197	0.221176	0.489674	0.270583	0.39498	0.132561	0.6813
PFC.darkred	-0.438505	0.153877	0.461721	0.130776	0.0453328	0.888744	0.131268	0.684265	-0.0132442	0.967414
PFC.darkgreen	0.201037	0.530969	0.555701	0.0606649	-0.104038	0.747629	0.0975382	0.762984	-0.28311	0.372572
PFC.paleturquoise	-0.336365	0.285056	0.127927	0.691948	0.132607	0.681193	0.294479	0.352824	-0.0419802	0.896932
PFC.red	-0.162005	0.614942	0.437319	0.155123	0.153652	0.633526	0.383551	0.218403	-0.0824256	0.798982
PFC.violet	-0.412089	0.183146	0.39799	0.200089	0.16744	0.602959	0.327169	0.29925	-0.0180486	0.955603

### Sheet: m.PFC
	Treatment	Treatment.p	Social.Pref	Social.Pref.p	D1	D1.p	D2	D2.p	New Object	New.Object.p
PFC.lightsteelblue1	-0.101635	0.753295	0.146871	0.648755	0.794172	0.00203553	0.41551	0.179174	0.59076	0.0431116
PFC.darkred	0.173553	0.589591	0.105053	0.745238	0.486033	0.109139	0.495569	0.101346	0.3193	0.311704
PFC.darkgreen	-0.361703	0.247971	0.363407	0.245585	0.453969	0.13822	0.125451	0.697659	0.422737	0.170962
PFC.darkmagenta	-0.125577	0.697369	0.137038	0.67106	0.425017	0.168421	0.317954	0.313862	0.240881	0.450738
PFC.lightyellow	-0.290023	0.360496	0.094597	0.769958	-0.223449	0.485108	-0.354155	0.258706	0.0271009	0.933372
PFC.violet	0.00636209	0.984344	0.0799747	0.804856	0.146744	0.649041	-0.0473892	0.883727	0.300512	0.342576
PFC.bisque4	0.174445	0.587651	-0.147802	0.646656	0.290207	0.360177	0.0257763	0.936622	0.190738	0.552643
PFC.darkolivegreen	-0.0559199	0.862957	-0.134317	0.677277	-0.236139	0.459972	-0.258321	0.417559	-0.199112	0.534994
PFC.darkturquoise	-0.505048	0.0939766	0.311171	0.324865	-0.459362	0.133013	-0.0148393	0.963492	-0.424703	0.168769
PFC.pink	-0.389078	0.211278	0.269711	0.396565	-0.664265	0.0184698	-0.16447	0.609498	-0.531537	0.0753176
PFC.blue	-0.214489	0.503222	0.244061	0.444598	-0.684659	0.0140341	-0.160252	0.618826	-0.577527	0.0492462
PFC.tan	-0.0777933	0.810092	0.147454	0.647441	-0.438147	0.154253	0.0270548	0.933485	-0.408197	0.187731
PFC.lightgreen	0.103367	0.74921	-0.422067	0.171713	-0.484323	0.110577	-0.295855	0.350473	-0.292375	0.356435
PFC.yellowgreen	0.037719	0.907352	-0.174151	0.58829	-0.684048	0.0141541	-0.329496	0.295622	-0.442428	0.149804
PFC.magenta	0.024138	0.940644	-0.122229	0.705114	-0.56826	0.0538918	-0.169057	0.599412	-0.32738	0.29892
PFC.midnightblue	0.408239	0.18768	-0.493717	0.102829	-0.435573	0.156968	-0.192742	0.548397	-0.212351	0.50759
PFC.orange	-0.170303	0.596684	-0.11965	0.711096	-0.785402	0.00246822	-0.290328	0.359969	-0.671907	0.0167022
PFC.paleturquoise	-0.370844	0.235328	0.145156	0.652628	-0.739348	0.0059973	-0.399939	0.197692	-0.57503	0.0504691
PFC.darkgrey	-0.333751	0.289051	0.164182	0.610133	-0.565423	0.0553727	-0.442057	0.150186	-0.259311	0.415713
PFC.orangered4	-0.110115	0.733348	0.160665	0.617909	-0.401693	0.195549	-0.273543	0.389625	-0.131323	0.684139
PFC.cyan	0.247378	0.438235	-0.199525	0.534128	0.180679	0.574155	0.217555	0.496991	0.0597794	0.853585
PFC.plum1	0.258175	0.417831	-0.173107	0.590564	0.0460684	0.886949	0.277604	0.382339	-0.1898	0.554633
PFC.green	0.502843	0.0956575	-0.239115	0.454166	0.631329	0.0276838	0.271231	0.393805	0.422434	0.171301
PFC.purple	0.525627	0.0792396	-0.187325	0.559903	0.569484	0.0532614	0.241882	0.448802	0.490607	0.105353
PFC.black	0.279556	0.37886	-0.232044	0.468014	0.50061	0.0973803	0.322873	0.306014	0.280662	0.376897
PFC.skyblue	0.137916	0.669058	-0.081239	0.801825	0.46277	0.129789	0.211648	0.509029	0.215663	0.500833
PFC.greenyellow	0.538576	0.0708229	-0.575931	0.0500253	0.115494	0.720771	-0.0760281	0.814334	0.127266	0.693473
PFC.brown4	0.226586	0.478836	-0.431258	0.161588	0.0471139	0.884398	0.00725339	0.982151	-0.114356	0.723426
PFC.skyblue3	0.472472	0.120891	-0.44943	0.142704	0.333552	0.289355	-0.0157832	0.961171	0.260887	0.412781
PFC.grey60	0.0882485	0.785065	-0.208223	0.516067	-0.641195	0.0246369	-0.18049	0.574561	-0.579382	0.0483517
PFC.salmon	0.30918	0.328134	-0.443633	0.148566	-0.366123	0.241809	-0.173172	0.590422	-0.313422	0.321191
PFC.floralwhite	0.201783	0.529415	-0.31259	0.322547	-0.33511	0.286969	0.0236774	0.941775	-0.370851	0.235319
PFC.red	0.135943	0.673561	-0.309321	0.327903	-0.452019	0.140136	-0.1892	0.555911	-0.488714	0.106909
PFC.turquoise	-0.0373094	0.908354	0.00480044	0.988187	-0.543686	0.0676774	-0.227869	0.476282	-0.566558	0.0547771
PFC.darkorange	-0.0918872	0.776398	-0.257528	0.419041	-0.396709	0.201675	-0.167635	0.602533	-0.49634	0.100732
PFC.mediumpurple3	-0.0439282	0.892173	-0.111825	0.729342	-0.132788	0.680778	0.00693257	0.98294	-0.377434	0.226457

### Sheet: f.DMS
	Treatment	Treatment.p	Social.Pref	Social.Pref.p	D1	D1.p	D2	D2.p	New Object	New.Object.p
ST.blue	0.167471	0.602892	0.0934737	0.772626	-0.575662	0.0501578	-0.472051	0.121268	-0.623522	0.0302811
ST.lightgreen	0.198768	0.535714	0.224131	0.48374	-0.595291	0.0411418	-0.518256	0.0843225	-0.615151	0.0332557
ST.white	-0.18067	0.574174	0.379586	0.223604	-0.338114	0.282399	-0.168844	0.59988	-0.425257	0.168154
ST.darkgrey	-0.502539	0.0958911	0.198011	0.537299	0.041986	0.896918	0.0594958	0.854273	0.0365601	0.910188
ST.darkorange	-0.299405	0.344444	0.282084	0.374381	-0.151823	0.637621	-0.0823577	0.799145	-0.16661	0.604785
ST.cyan	-0.25662	0.42074	-0.0259706	0.936145	0.41708	0.17737	0.391911	0.207681	0.40936	0.186354
ST.greenyellow	-0.0917447	0.776737	-0.248914	0.435303	0.562275	0.0570499	0.495699	0.101242	0.556349	0.0603013
ST.turquoise	0.356191	0.255784	-0.336788	0.284412	0.240792	0.450911	0.16889	0.599779	0.249625	0.43395
ST.darkred	-0.340515	0.278777	-0.0938039	0.771841	0.56651	0.0548019	0.455973	0.13627	0.634617	0.0266397
ST.grey60	-0.387708	0.213031	0.0191363	0.95293	0.410196	0.185367	0.353257	0.26	0.454107	0.138086
ST.saddlebrown	-0.803992	0.0016226	-0.00521768	0.98716	0.679591	0.0150536	0.667823	0.0176306	0.647152	0.0229194
ST.tan	-0.701021	0.0110883	0.0893827	0.782361	0.448531	0.143604	0.46004	0.132368	0.42734	0.165857
ST.paleturquoise	-0.596649	0.0405641	0.207349	0.517871	0.238186	0.455976	0.269766	0.396464	0.230289	0.471481
ST.violet	-0.791803	0.00214616	0.440485	0.151813	0.0672403	0.835519	0.132422	0.681617	0.0471527	0.884304

### Sheet: m.DMS
	Treatment	Treatment.p	Social.Pref	Social.Pref.p	D1	D1.p	D2	D2.p	New Object	New.Object.p
ST.yellow	-0.0186489	0.954128	0.00137804	0.996609	0.138456	0.667828	-0.234756	0.46268	0.143745	0.655819
ST.magenta	-0.079426	0.806172	0.0823581	0.799144	0.322384	0.306789	0.169669	0.598073	0.199176	0.534859
ST.lightyellow	-0.361728	0.247937	0.21919	0.493682	-0.187502	0.559527	0.237375	0.457556	-0.4089	0.186897
ST.royalblue	-0.32713	0.29931	0.154191	0.63232	-0.0710546	0.826311	-0.016125	0.960331	-0.155775	0.628782
ST.darkgrey	0.0608391	0.851015	-0.139382	0.66572	0.171616	0.593814	0.182297	0.570672	0.0931986	0.77328
ST.purple	0.253901	0.425851	-0.485083	0.109937	-0.0402848	0.901076	0.0559406	0.862907	-0.0337421	0.917089
ST.darkred	-0.0779354	0.809751	0.349073	0.266083	0.0467719	0.885232	0.579759	0.0481708	-0.203733	0.525357
ST.blue	0.0662985	0.837796	0.183639	0.567788	0.365348	0.242883	0.522459	0.0813978	0.206872	0.518855
ST.pink	0.179811	0.576027	0.16264	0.613539	0.397467	0.200736	0.469796	0.123303	0.287243	0.365327
ST.lightcyan	0.0724456	0.822958	0.47316	0.120275	0.00937186	0.976939	0.678107	0.0153623	-0.19302	0.547808
ST.green	0.171787	0.593442	0.160905	0.617378	0.109627	0.734491	0.143465	0.656453	0.122711	0.703998
ST.greenyellow	0.131109	0.684631	0.268151	0.399409	0.309993	0.326798	0.45991	0.132491	0.188272	0.557885
ST.brown	0.118155	0.714573	-0.254501	0.424721	-0.132144	0.682255	-0.527561	0.0779409	0.093807	0.771834
ST.darkorange	-0.107775	0.738837	-0.0270766	0.933431	-0.356393	0.255496	-0.332564	0.290875	-0.31822	0.313436
ST.darkgreen	0.0465008	0.885894	-0.180379	0.5748	-0.0146568	0.963941	-0.280088	0.377915	0.0629651	0.845863
ST.lightgreen	0.229794	0.472463	-0.10258	0.751065	0.0250332	0.938446	-0.0511362	0.874595	0.171446	0.594187
ST.black	0.0655468	0.839614	-0.518114	0.0844232	-0.14975	0.642273	-0.109728	0.734254	0.0186794	0.954053
ST.midnightblue	0.328261	0.297543	-0.639846	0.0250383	-0.212889	0.506488	-0.285022	0.369211	-0.0236552	0.941829
ST.skyblue	0.278714	0.380358	-0.677204	0.0155524	-0.302888	0.338584	-0.193181	0.547468	-0.191414	0.551209

### Sheet: f.VTA
	Treatment	Treatment.p	Social.Pref	Social.Pref.p	D1	D1.p	D2	D2.p	New Object	New.Object.p
VTA.blue	-0.476917	0.116951	-0.165601	0.607005	0.353704	0.259356	0.284094	0.370841	0.386017	0.215207
VTA.darkgreen	-0.0204315	0.949747	-0.290201	0.360188	0.0595803	0.854068	0.00975143	0.976005	0.0751152	0.81653
VTA.skyblue3	0.366479	0.241317	0.29292	0.355497	-0.173636	0.58941	-0.132578	0.681259	-0.184569	0.565795
VTA.grey60	0.211056	0.510241	0.458309	0.134019	-0.152947	0.635102	-0.105764	0.743564	-0.134918	0.675903
VTA.saddlebrown	0.500857	0.0971885	0.101011	0.754769	-0.258537	0.417155	-0.234922	0.462354	-0.242908	0.44682
VTA.skyblue	0.457207	0.135078	0.443902	0.14829	-0.752804	0.00471655	-0.628068	0.0287484	-0.799643	0.00179666
VTA.steelblue	0.315434	0.317926	0.54386	0.0675719	-0.500077	0.0977948	-0.497721	0.0996403	-0.442978	0.149237
VTA.pink	-0.0843708	0.794327	0.463732	0.128888	0.0260081	0.936053	0.0791768	0.80677	0.0017359	0.995728
VTA.yellowgreen	0.493804	0.10276	0.125372	0.697843	-0.174482	0.58757	-0.160835	0.617532	-0.197797	0.537749
VTA.darkorange	0.535575	0.0727157	-0.120131	0.70998	-0.262416	0.409949	-0.191894	0.550192	-0.337743	0.282962
VTA.green	0.0800236	0.804739	0.0467645	0.88525	0.0209246	0.948536	0.109378	0.735075	-0.0891525	0.78291
VTA.violet	-0.289069	0.362149	0.340265	0.279154	-0.0258021	0.936559	-0.0123023	0.969731	-0.0223324	0.945078
VTA.white	-0.167735	0.602313	0.407914	0.188067	-0.195552	0.542466	-0.259223	0.415877	-0.0786901	0.807939
VTA.cyan	-0.0367519	0.909718	-0.223831	0.484343	-0.0996197	0.758057	-0.147213	0.647984	-0.0477245	0.882909
VTA.darkturquoise	-0.434016	0.158626	-0.404462	0.192197	0.271216	0.393832	0.194246	0.545221	0.300443	0.342692
VTA.lightcyan1	-0.212417	0.507455	-0.00656731	0.983839	-0.259412	0.415524	-0.300244	0.343027	-0.188901	0.556545
VTA.darkmagenta	-0.112853	0.726938	-0.0964182	0.765638	0.00635534	0.984361	-0.0488904	0.880066	0.0797814	0.80532
VTA.brown4	-0.390046	0.210045	-0.0484548	0.881128	0.242854	0.446923	0.133329	0.67954	0.343705	0.274005
VTA.midnightblue	-0.396348	0.202123	0.172066	0.592832	0.250844	0.431633	0.231115	0.469848	0.273557	0.3896
VTA.lightsteelblue1	-0.653323	0.0212336	-0.0315946	0.922351	0.678144	0.0153545	0.630867	0.027833	0.672613	0.0165455
VTA.red	-0.658461	0.0199007	-0.080295	0.804088	0.312256	0.323092	0.308067	0.329969	0.285725	0.367979
VTA.bisque4	-0.584329	0.0460209	0.465995	0.126785	0.573624	0.0511673	0.610648	0.0349398	0.533319	0.0741618
VTA.darkgrey	-0.447727	0.144411	0.293124	0.355148	0.587611	0.0445197	0.64549	0.0233896	0.521202	0.0822656
VTA.lightgreen	-0.335577	0.286255	0.559853	0.0583638	0.353183	0.260108	0.340356	0.279016	0.387222	0.213654
VTA.darkred	-0.525072	0.0796149	0.0222694	0.945233	0.340208	0.279239	0.218433	0.495212	0.453091	0.139081
VTA.darkolivegreen	-0.445312	0.146853	0.10966	0.734413	0.301022	0.341716	0.232934	0.466262	0.383694	0.218217
VTA.turquoise	-0.510917	0.0895996	0.452319	0.13984	0.414649	0.180169	0.419454	0.174662	0.425342	0.16806
VTA.purple	0.395765	0.202848	-0.366226	0.241668	-0.136296	0.672755	-0.0589017	0.855715	-0.246173	0.44054
VTA.salmon	0.607624	0.0361044	-0.402849	0.194146	-0.392968	0.206349	-0.343887	0.273735	-0.455446	0.136782
VTA.ivory	-0.236181	0.459889	-0.475138	0.118518	0.0785828	0.808196	-0.0442432	0.891404	0.143809	0.655673
VTA.paleturquoise	0.182479	0.570281	-0.727829	0.00728782	-0.0156901	0.9614	-0.0964504	0.765561	-0.0111028	0.972681
VTA.tan	-0.279742	0.37853	-0.686698	0.0136385	0.274486	0.387926	0.204927	0.52288	0.250068	0.433107
VTA.darkorange2	-0.0233554	0.942566	-0.610449	0.0350153	0.082405	0.799031	0.0754573	0.815707	0.0201377	0.950469
VTA.lightcyan	-0.35279	0.260676	-0.319864	0.310803	0.185389	0.564039	0.207838	0.516862	0.103961	0.74781

### Sheet: m.VTA
	Treatment	Treatment.p	Social.Pref	Social.Pref.p	D1	D1.p	D2	D2.p	New Object	New.Object.p
VTA.green	0.273417	0.444642	0.247695	0.490204	-0.275804	0.440515	0.104175	0.774575	-0.0489235	0.893236
VTA.lightgreen	0.655387	0.03967	0.0701436	0.847314	0.0750568	0.836735	0.234896	0.51359	0.187282	0.604391
VTA.darkturquoise	0.546597	0.102068	-0.149485	0.680211	0.3937	0.260314	0.587605	0.074046	0.192556	0.594058
VTA.black	-0.0229144	0.949901	0.205731	0.568533	-0.0817426	0.822378	0.509254	0.132731	-0.21776	0.545603
VTA.darkgreen	0.231132	0.520554	0.140198	0.699275	0.0364866	0.920292	0.512901	0.129514	-0.0917813	0.800911
VTA.turquoise	0.177582	0.623559	0.203317	0.573178	-0.23261	0.517814	0.321174	0.365529	-0.180868	0.617043
VTA.darkolivegreen	0.589949	0.0726156	-0.200703	0.578224	0.47829	0.162022	0.50449	0.137007	0.205585	0.568814
VTA.darkred	0.334036	0.345515	-0.0641362	0.860278	-0.0271479	0.940658	0.103565	0.775865	-0.0460159	0.899553
VTA.lightyellow	0.536888	0.109558	-0.0390019	0.914813	0.171152	0.63638	0.44687	0.195401	-0.0458047	0.900012
VTA.tan	0.0417737	0.908779	-0.316473	0.372984	0.353084	0.316931	-0.261286	0.465886	0.318959	0.369032
VTA.sienna3	-0.369349	0.293541	0.155673	0.667599	-0.222674	0.536342	-0.467336	0.173239	-0.00532535	0.988351
VTA.cyan	-0.819918	0.00367945	0.26734	0.455229	-0.404808	0.245881	-0.329282	0.352846	-0.371888	0.289975
VTA.steelblue	-0.597094	0.0683678	0.230981	0.520835	-0.548786	0.100425	-0.489365	0.151137	-0.354274	0.315187
VTA.white	-0.561943	0.0909056	0.317723	0.370995	-0.542577	0.105129	-0.492483	0.148155	-0.304136	0.392902
VTA.blue	-0.462866	0.177945	0.00594373	0.986999	-0.163006	0.652748	-0.533424	0.112312	-0.0568045	0.87614
VTA.magenta	-0.333201	0.346797	0.122585	0.735839	-0.342365	0.332859	-0.539507	0.107505	-0.168336	0.642024
VTA.salmon	-0.121402	0.738313	-0.00513944	0.988758	-0.345576	0.328044	-0.640958	0.0458253	-0.0524325	0.885619
VTA.brown	-0.590414	0.0723341	0.110381	0.761463	-0.195261	0.588783	-0.21371	0.553282	-0.314707	0.375804
VTA.darkgrey	-0.148048	0.68315	-0.266596	0.456532	-0.0173242	0.962115	-0.430788	0.213919	0.00727181	0.984094
