## Supplementary material for "Chronic adolescent exposure to cannabis in mice leads to sex-biased changes in gene expression networks across brain regions": Table S6

### Sheet: CUD
	MODULE	P	FREQ	NGENES	NMARKER	DENSITY	FDR	Mapping	ModuleGeneCount
1	f-amy_darkorange	0.000472451	0.000321616	27	1041	1	0.00220477	cud-AMY-eqtl, cud-AMY-sqtl: 0.00139816089458208	331
2	f-amy_gray60	0.0141304	0.0139581	23	999	1	0.0494563	cud-AMY-eqtl	211
3	f-nacc_blue	0.00399342	0.00355857	477	91539	0.997276	0.0286732	cud-distance	574
4	f-nacc_darkolivegreen	0.0045959	0.00424455	31	2787	1	0.0322613	cud-distance	31
5	f-pfc_DEG.up	0.00213356	0.00198238	33	4813	1	0.0184909	cud-distance	60
6	f-pfc_red	0.00662259	0.00647577	54	7688	1	0.0430468	cud-distance	78
7	f-pfc_black	0.00136294	0.00088164	15	404	1	0.007269	cud-FC-eqtl	136
8	f-st_gray60	0.000698943	0.000626266	67	31491	0.995952	0.00442664	cud-distance, cud-ST-eqtl: 0.0010204209417704	81
9	f-st_darkgray	0.00106787	0.000994658	37	10519	1	0.00507236	cud-distance	37
10	f-st_DEG.up	0.00144151	0.00111759	12	635	1	0.00612642	cud-ST-eqtl	90
11	f-st_DEG	0.00758281	0.00676594	32	954	1	0.0257816	cud-ST-eqtl	177
12	f-vta_blue	0.00337743	0.00340517	302	71674	0.995113	0.0439066	cud-distance	392
13	f-vta_steelblue	0.000947614	0.000805772	31	1638	1	0.00726504	cud-SN-eqtl	349
14	f-vta_DEG	0.00466168	0.00410211	24	536	1	0.0268047	cud-SN-eqtl	442
15	f-vta_DEG.down	0.0059804	0.0054939	16	444	1	0.0275098	cud-SN-eqtl	204
16	f-vta_skyblue3	0.0285843	0.0262056	13	1060	1	0.0476406	cud-SN-sqtl	389
17	m-amy_skyblue	0.000907351	0.00092725	61	10067	0.997226	0.00877106	cud-distance	93
18	m-amy_darkorange	0.00435706	0.00424989	246	48999	0.994661	0.0315887	cud-distance	274
19	m-amy_pink	0.000357599	0.000244624	19	1331	1	0.0019072	cud-AMY-eqtl	253
20	m-amy_magenta	0.00143811	0.00102742	15	615	1	0.00575243	cud-AMY-eqtl	241
21	m-amy_yellow	0.000333858	9.91801e-05	14	1102	1	0.00100157	cud-AMY-sqtl	345
22	m-nacc_cyan	4.49677e-05	0.000315889	157	32215	1	0.000494645	cud-distance	206
23	m-nacc_yellowgreen	0.000457111	0.000652838	19	5077	1	0.00377116	cud-distance	34
24	m-nacc_paleturquoise	0.00157785	0.00166368	278	57963	0.996253	0.0104138	cud-distance	349
25	m-nacc_saddlebrown	0.00397769	0.00400126	58	11880	1	0.0218773	cud-distance	65
26	m-nacc_darkolivegreen	0.00630599	0.00629673	37	2411	1	0.0262586	cud-distance	48
27	m-nacc_DEG.up	0.00637943	0.00638096	53	8866	1	0.0265443	cud-distance	191
28	m-nacc_royalblue	0.000116755	2.38977e-05	26	1419	1	0.00116755	cud-NAc-eqtl	104
29	m-nacc_sienna3	0.00127918	0.000860318	10	466	1	0.00959383	cud-NAc-eqtl	38
30	m-nacc_skyblue	0.00816715	0.00724101	17	1374	1	0.0490029	cud-NAc-eqtl	70
31	m-nacc_orange	0.00416083	0.0037077	51	3066	1	0.023578	cud-NAc-sqtl	814
32	m-pfc_lightgreen	0.000302952	0.000656524	58	11650	1	0.00414034	cud-distance, cud-FC-eqtl: 8.98722811123853e-06	65
33	m-pfc_DEG.down	0.0033524	0.00376788	11	5360	1	0.0343621	cud-distance	53
34	m-pfc_darkmagenta	3.70874e-06	0	11	1239	1	2.41068e-05	cud-FC-eqtl	74
35	m-pfc_green	0.00250383	0.00177722	17	747	1	0.0130199	cud-FC-eqtl	117
36	m-st_pink	0.00968928	0.00832912	11	694	1	0.0354369	cud-ST-sqtl	142
37	m-st_midnightblue	0.010156	0.0088353	13	922	1	0.0367417	cud-ST-sqtl	111
38	m-vta_blue	0.000373908	0.000362917	74	1673	0.995833	0.00149563	cud-SN-eqtl	1288
